# Expression profiling of the learning striatum

**DOI:** 10.1101/2023.01.03.522560

**Authors:** E Lousada, Z Kliesmete, A Janjic, D Richter, LE Wange, E Briem, I Hellmann, E Burguière, W Enard, C Schreiweis

**Affiliations:** Sorbonne Université, Institut du Cerveau - Paris Brain Institute - ICM, Inserm, CNRS, AP-HP, Hôpital de la Pitié Salpêtrière, Paris, France; Anthropology and Human Genomics, Faculty of Biology, Ludwig-Maximilians-Universität München, Germany; CNRS, INSERM, Centre de Recherche en Neurosciences de Lyon CRNL U1028, UMR5292, Team Neurophysiology of Repetitive Behaviours, Université Claude Bernard Lyon 1, Centre Hospitalier Le Vinatier, Bron, France; Université Claude Bernard Lyon 1 (UCBL), 69622 Villeurbanne Cedex, France

## Abstract

How learning reshapes the brain across temporal and spatial scales, from molecular to cellular levels, remains a fundamental question in neuroscience. In the striatum, ventromedial, dorsomedial and dorsolateral subregions are differentially recruited during early to late learning on a neurophysiological level. Here, we profile the transcriptome of these subregions across 396 biopsies from 66 mice to map molecular dynamics at three learning stages of a visual discrimination task. We find a strong transcriptional change during the early phase that diminishes towards later learning and is indistinguishable among subregions. The 818 genes altered during learning are enriched for neuronal processes, but also include circadian, vascular, and oligodendrocyte-related pathways. We provide a web application for this large learning-related expression dataset, enabling interactive exploration of genes, gene sets, and transcription factor activity, and suggest that this framework will be broadly useful for diverse neuroscience questions.
