## Extended Data Table 1 GLMM for "Expression profiling of the learning striatum"

### Sheet: Model_Summary
Dependent Variable	Model	Method	No. Observations	No. Groups
Performance	Gaussian GLMM	REML	100	25
Number_of_Trials	Neg. Binomial GLMM	maximum likelihood	100	25
PRT	Gaussian GLMM	REML	100	25
RT	Gaussian GLMM	REML	100	25

### Sheet: Coefficients_Performance
Term	Estimate	Std.Err.	df	t	p-value	Sig
Intercept	0.41107	0.04601	24.81540	8.935	3.16e-09	***
Learning_stage [early]	0.31460	0.02422	72.00000	12.989	< 2e-16	***
Learning_stage [intermediate]	0.37835	0.02422	72.00000	15.621	< 2e-16	***
Learning_stage [late]	0.36406	0.02422	72.00000	15.031	< 2e-16	***
Sex [male]	-0.01797	0.03573	20.00000	-0.503	0.6205
Genotype [DAT_wt]	-0.07810	0.03960	20.00000	-1.972	0.0626	.
Genotype [Foxp2_wt]	0.02374	0.03960	20.00000	0.599	0.5556
Genotype [Sapap3_wt × Pvcre_htz]	0.04498	0.03394	20.00000	1.325	0.2000
Random effect	Variance	Std.Dev.
Mouse (intercept)	0.001887	0.04344

### Sheet: Coefficients_Trials
Term	Estimate	Std.Err.	z	p-value	Sig
Intercept	5.66350	0.12904	43.889	< 2e-16	***
Learning_stage [early]	-0.18673	0.09183	-2.033	0.042017	*
Learning_stage [intermediate]	-0.35172	0.09202	-3.822	0.000132	***
Learning_stage [late]	-0.40395	0.09208	-4.387	1.15e-05	***
Sex [male]	0.04983	0.09550	0.522	0.601802
Genotype [DAT_wt]	-0.15165	0.10562	-1.436	0.151055
Genotype [Foxp2_wt]	-0.20476	0.10568	-1.938	0.052670	.
Genotype [Sapap3_wt × Pvcre_htz]	-0.21386	0.09050	-2.363	0.018120	*
Random effect	Variance	Std.Dev.
Mouse (intercept)	4.922e-10	2.219e-05

### Sheet: Coefficients_PRT
Term	Estimate	Std.Err.	df	t	p-value	Sig
Intercept	1.67824	0.07960	23.52447	21.084	< 2e-16	***
Learning_stage [early]	-0.27822	0.03651	72.00000	-7.621	7.82e-11	***
Learning_stage [intermediate]	-0.36506	0.03651	72.00000	-9.999	2.96e-15	***
Learning_stage [late]	-0.36705	0.03651	72.00000	-10.054	2.35e-15	***
Sex [male]	0.31073	0.06268	20.00000	4.958	7.58e-05	***
Genotype [DAT_wt]	0.20535	0.06947	20.00000	2.956	0.00781	**
Genotype [Foxp2_wt]	0.16481	0.06947	20.00000	2.372	0.02781	*
Genotype [Sapap3_wt × Pvcre_htz]	-0.03692	0.05953	20.00000	-0.620	0.54209
Random effect	Variance	Std.Dev.
Mouse (intercept)	0.007283	0.08534

### Sheet: Coefficients_RT
Term	Estimate	Std.Err.	df	t	p-value	Sig
Intercept	1.978438	0.210923	20.985435	9.380	5.91e-09	***
Learning_stage [early]	-0.086334	0.053184	72.000001	-1.623	0.1089
Learning_stage [intermediate]	0.001235	0.053184	72.000001	0.023	0.9815
Learning_stage [late]	0.046315	0.053184	72.000001	0.871	0.3867
Sex [male]	-0.276892	0.170969	19.999999	-1.620	0.1210
Genotype [DAT_wt]	-0.226294	0.189504	19.999999	-1.194	0.2464
Genotype [Foxp2_wt]	-0.252884	0.189504	19.999999	-1.334	0.1971
Genotype [Sapap3_wt × Pvcre_htz]	0.375123	0.162379	19.999999	2.310	0.0317	*
Random effect	Variance	Std.Dev.
Mouse (intercept)	0.07635	0.2763

### Sheet: Posthoc_Performance
contrast	estimate	SE	df	t.ratio	p.value
Baseline - Early	-0.314600184397884	0.024220277261247	71.9999999999999	-12.9891239891482	6.00113599840838e-20
Baseline - Intermediate	-0.378349360995182	0.024220277261247	71.9999999999999	-15.6211820745979	4.77008205892872e-24
Baseline - Late	-0.364058451888526	0.024220277261247	71.9999999999999	-15.0311430361298	3.34606968423022e-23
Early - Intermediate	-0.0637491765972986	0.024220277261247	71.9999999999999	-2.6320580854497	0.0311316492009966
Early - Late	-0.049458267490642	0.024220277261247	71.9999999999999	-2.04201904698161	0.0896270218255075
Intermediate - Late	0.0142909091066566	0.024220277261247	72.0000000000002	0.590039038468085	0.557011776179567

### Sheet: Posthoc_Trials
contrast	ratio	SE	df	null	z.ratio	p.value
Baseline / Early	1.20530145161755	0.110686996917161	Inf	1	2.03335159795205	0.126051041058332
Baseline / Intermediate	1.42151029178736	0.130800912957755	Inf	1	3.82240028179885	0.000660794643906127
Baseline / Late	1.49772648155442	0.137909934983654	Inf	1	4.38695033261556	6.8970615266128e-05
Early / Intermediate	1.17938154797678	0.10872475605002	Inf	1	1.78971553312837	0.146999307996289
Early / Late	1.24261567887804	0.114633640104498	Inf	1	2.35462477237889	0.0741656712199947
Intermediate / Late	1.05361634749139	0.0973889708446505	Inf	1	0.565040189324424	0.572046428680814

### Sheet: Posthoc_PRT
contrast	estimate	SE	df	t.ratio	p.value
Baseline - Early	0.278215154694088	0.0365086527844945	71.9999999999999	7.62052646358532	3.12775720352354e-10
Baseline - Intermediate	0.365061159552624	0.0365086527844945	71.9999999999999	9.99930514301718	1.48112239544704e-14
Baseline - Late	0.367046621607909	0.0365086527844945	71.9999999999996	10.0536884714573	1.41256397850453e-14
Early - Intermediate	0.0868460048585362	0.0365086527844945	71.9999999999999	2.37877867943186	0.0523561019124427
Early - Late	0.0888314669138214	0.0365086527844945	71.9999999999999	2.43316200787197	0.0523561019124427
Intermediate - Late	0.00198546205528516	0.0365086527844945	71.9999999999999	0.0543833284401116	0.956780381823873

### Sheet: Posthoc_RT
contrast	estimate	SE	df	t.ratio	p.value
Baseline - Early	0.0863340977615632	0.05318420039279	72.0000000000006	1.62330348343955	0.520079134701326
Baseline - Intermediate	-0.0012345709128303	0.05318420039279	72.0000000000006	-0.0232131141149519	1
Baseline - Late	-0.0463153249473706	0.05318420039279	72.0000000000006	-0.870847443513495	1
Early - Intermediate	-0.0875686686743935	0.05318420039279	72.0000000000006	-1.64651659755451	0.520079134701326
Early - Late	-0.132649422708934	0.05318420039279	72.0000000000006	-2.49415092695305	0.0895353262666567
Intermediate - Late	-0.0450807540345403	0.05318420039279	72.0000000000006	-0.847634329398543	1
