## Extended Data Table 2 GLM for "Expression profiling of the learning striatum"

### Sheet: Model_Summary
Dependent Variable	Model	No. Observations
Performance	Gaussian GLM	33
Number_of_Trials	Neg. Binomial GLM	33
PRT	Gaussian GLM	33
RT	Gaussian GLM	33

### Sheet: Coefficients_Performance
Term	Estimate	Std.Err.	t	p-value	Sig
Intercept	0.62571	0.03999	15.648	2.25e-15	***
Learning_stage [Intermediate]	0.09257	0.04029	2.298	0.02925	*
Learning_stage [Late]	0.12777	0.04053	3.152	0.00384	**
Sex [male]	0.04602	0.04930	0.934	0.35851
Genotype [WT]	-0.02842	0.04222	-0.673	0.50641

### Sheet: Coefficients_Trials
Term	Estimate	Std.Err.	z	p-value	Sig
Intercept	5.35425	0.08166	65.567	< 2e-16	***
Learning_stage [Intermediate]	-0.35442	0.08204	-4.320	1.56e-05	***
Learning_stage [Late]	-0.21665	0.08211	-2.639	0.00833	**
Sex [male]	0.15082	0.10116	1.491	0.13599
Genotype [WT]	0.15363	0.08599	1.787	0.07400	.

### Sheet: Coefficients_PRT
Term	Estimate	Std.Err.	t	p-value	Sig
Intercept	1.59102	0.06520	24.402	<2e-16	***
Learning_stage [Intermediate]	0.02630	0.06569	0.400	0.692
Learning_stage [Late]	-0.02654	0.06609	-0.402	0.691
Sex [male]	0.12067	0.08039	1.501	0.145
Genotype [WT]	-0.05234	0.06884	-0.760	0.453

### Sheet: Coefficients_RT
Term	Estimate	Std.Err.	t	p-value	Sig
Intercept	1.58984	0.11813	13.458	9.51e-14	***
Learning_stage [Intermediate]	0.17300	0.11902	1.454	0.157
Learning_stage [Late]	0.07852	0.11976	0.656	0.517
Sex [male]	-0.15572	0.14565	-1.069	0.294
Genotype [WT]	0.13624	0.12473	1.092	0.284

### Sheet: Posthoc_Performance
contrast	estimate	SE	df	t.ratio	p.value
Early - Intermediate	-0.0925725658512882	0.0402859943083783	28	-2.2978845983711	0.0584967069562556
Early - Late	-0.127769960660196	0.040534522232052	28	-3.15212696793954	0.011527488526719
Intermediate - Late	-0.0351973948089076	0.0405345222320519	28	-0.868331310466906	0.392594927342087

### Sheet: Posthoc_Trials
contrast	ratio	SE	df	null	z.ratio	p.value
Early / Intermediate	1.42535844608977	0.116938215216853	Inf	1	4.32006146395132	4.67957244953243e-05
Early / Late	1.24190434662205	0.10196999913482	Inf	1	2.63855612262372	0.0166519835278111
Intermediate / Late	0.871292656264115	0.0723303127934452	Inf	1	-1.65966931175652	0.0969809962538865

### Sheet: Posthoc_PRT
contrast	estimate	SE	df	t.ratio	p.value
Early - Intermediate	-0.0262958929757987	0.0656896136543978	28	-0.400305185445984	1
Early - Late	0.0265418707937918	0.066094858791541	28	0.401572395781996	1
Intermediate - Late	0.0528377637695906	0.066094858791541	28	0.799423203796192	1

### Sheet: Posthoc_RT
contrast	estimate	SE	df	t.ratio	p.value
Early - Intermediate	-0.172997320440179	0.119020878456822	28	-1.45350397916058	0.47160335430084
Early - Late	-0.0785187932733929	0.119755128965082	28	-0.655661214279073	0.873563816019708
Intermediate - Late	0.0944785271667863	0.119755128965082	28	0.788930945866493	0.873563816019708
